# KAS-CUT&Tag for direct mapping of transcription bubbles

**DOI:** 10.64898/2026.05.15.725569

**Authors:** Weifang Wu, Jacob E. Greene, Kami Ahmad, Steven Henikoff

## Abstract

Transcription by RNA Polymerase II (Pol II) generates dynamic transcription bubbles as it moves forward, but existing methods map transcriptional activity indirectly. Here, we introduce KAS-CUT&Tag, a method that combines N_3_-kethoxal labeling of exposed single-stranded DNA with CUT&Tag to directly map transcription bubbles. Bubble density correlates with nascent transcription levels and varies across Pol II-bound genes at promoters, gene bodies, and termination regions. Transcription bubbles are enriched at genes marked by active histone modifications H3K27ac, H3K4me3, and H3K36me3 and by chromatin-bound splicing factor U2AF2, but enrichment is highest at replication-coupled histone genes in K562 and GM12878 cells. KAS-CUT&Tag also detects co-occupancy of the histone gene transcription factor NPAT with Pol II at the Histone Locus Body, suggesting that in these cells NPAT is juxtaposed to transcription bubbles via interaction with Pol II. Together, KAS-CUT&Tag enables direct mapping of Pol II and regulatory interactions at transcription bubbles, providing a powerful tool for precise analysis of transcriptional activity.
