## Supplementary Table 1 for "KAS-CUT&Tag for direct mapping of transcription bubbles"

### Sheet: GM12878
image_series	Edu_intensity	NPAT_number	Poll_number	Coloc_number	cell_cycle	Cell_ID
1	53.9495	4	2	2	midS	3
1	4.16197	5	0	0	G2	5
1	28.1327	2	1	1	midS	6
1	3.75716	2	0	0	G1	9
1	137.467	7	5	5	earlyS	14
1	4.16388	4	0	0	G2	15
1	93.0582	6	3	3	earlyS	16
1	4.07267	2	0	0	G1	17
1	92.7524	3	3	3	earlyS	18
1	3.40887	2	0	0	G1	21
1	22.9518	3	2	2	lateS	22
1	4.24641	3	0	0	G2	23
1	5.14212	4	0	0	G2	24
1	3.0022	2	1	0	G1	25
1	130.808	8	4	4	earlyS	26
1	3.60673	2	0	0	G1	27
1	3.54717	2	0	0	G1	28
1	3.69944	6	1	1	G2	33
1	78.4333	9	2	2	midS	34
1	62.5584	3	0	0	lateS	36
1	3.54814	2	0	0	G1	37
1	3.4402	3	0	0	G2	38
1	4.88156	4	0	0	G2	41
1	90.0634	1	2	1	earlyS	42
1	70.5532	7	6	6	midS	43
1	8.39878	4	1	1	G2	44
1	23.166	4	4	4	lateS	45
1	3.75317	4	3	3	G2	46
1	102.44	3	3	3	earlyS	47
1	4.11425	4	0	0	G2	48
1	61.8731	5	4	4	midS	49
1	3.08284	2	1	0	G1	50
1	4.48079	2	1	1	G1	51
1	5.11032	2	0	0	G1	53
2	55.6273	2	2	2	lateS	1
2	30.1939	2	2	2	midS	2
2	4.68083	5	0	0	G2	3
2	4.00151	1	2	0	G1	4
2	4.06727	2	0	0	G1	5
2	4.18253	1	0	0	G1	6
2	16.7981	5	2	2	lateS	7
2	57.002	4	2	2	midS	9
2	4.58806	4	1	1	G2	10
2	100.875	6	3	3	earlyS	11
2	8.97081	3	2	2	G1	12
2	5.33324	4	0	0	G2	13
2	5.64851	4	0	0	G2	14
2	4.50534	2	0	0	G1	15
2	2.59599	1	2	0	G1	16
2	4.19685	2	0	0	G1	17
2	25.1934	3	2	2	lateS	18
2	4.71431	3	0	0	G1	19
2	143.135	8	4	4	earlyS	22
2	3.99757	2	1	1	G1	24
2	125.863	4	3	3	earlyS	25
2	4.34475	7	3	3	G2	26
2	4.65021	1	0	0	G1	27
2	4.48488	1	0	0	G1	28
2	94.685	3	2	2	midS	29
2	4.97264	1	0	0	G1	32
2	4.16437	2	0	0	G1	33
2	4.135	3	1	0	G2	34
2	108.246	5	2	2	earlyS	35
2	97.3143	5	4	1	earlyS	36
2	76.4048	7	5	5	midS	37
2	4.65133	4	0	0	G2	38
2	22.9226	4	4	4	lateS	40
2	3.27648	2	1	0	G1	41
2	67.0513	6	4	4	midS	42
2	5.06747	2	1	1	G1	43
2	5.72498	2	0	0	G1	44
3	60.7649	7	3	3	lateS	1
3	108.644	6	3	3	earlyS	2
3	3.68635	2	0	0	G1	3
3	4.43646	4	0	0	G2	4
3	98.9801	6	2	2	earlyS	5
3	2.13056	4	0	0	G2	7
3	3.21811	2	2	2	G1	11
3	3.52176	3	0	0	G2	12
3	3.47091	4	0	0	G2	13
3	2.46532	2	0	0	G1	17
3	37.832	5	1	1	midS	18
3	3.95059	3	0	0	G2	19
3	75.4208	7	4	4	lateS	20
3	4.31493	3	2	2	G2	21
3	3.23697	2	0	0	G1	22
3	6.22743	6	3	3	lateS	24
3	3.63447	5	2	1	G2	27
3	3.54452	4	3	3	G2	28
3	84.6357	7	1	1	earlyS	29
3	31.6097	2	1	1	midS	31
3	3.98342	3	0	0	G2	33
3	2.54626	2	0	0	G1	37
3	69.2163	4	2	2	lateS	38
3	4.09612	1	0	0	G1	39
3	86.0819	2	2	2	earlyS	40
3	3.26261	4	0	0	G2	41
3	3.24998	4	1	0	G2	42
3	4.08632	2	0	0	G1	44
3	3.24353	2	0	0	G1	45
4	47.179	5	0	0	midS	0
4	113.36	6	2	2	earlyS	1
4	3.72419	2	0	0	G1	2
4	61.9662	7	3	3	midS	4
4	3.4648	1	2	1	G1	5
4	2.18976	4	0	0	G2	6
4	2.85573	3	1	1	G2	7
4	3.81315	2	2	2	G1	9
4	103.351	5	2	2	earlyS	10
4	6.23509	6	3	3	lateS	11
4	3.23492	2	2	2	G1	12
4	4.48621	4	0	0	G2	13
4	40.1517	4	1	1	midS	14
4	3.90141	1	0	0	G1	15
4	3.86425	3	0	0	G2	16
4	3.49822	3	0	0	G2	17
4	3.41351	4	0	0	G2	18
4	4.25959	3	2	2	G2	19
4	3.61678	2	2	2	G1	20
4	3.18304	2	0	0	G1	21
4	3.65626	4	1	1	G2	23
4	83.6313	7	1	1	earlyS	24
4	33.1476	2	1	1	midS	28
4	4.13726	2	0	0	G1	29
4	2.9912	2	1	1	G1	31
4	2.59047	2	0	0	G1	33
4	4.16834	1	0	0	G1	36
4	3.66588	4	2	1	G2	37
4	3.28643	4	0	0	G2	39
4	89.3281	11	2	2	earlyS	41
4	3.25924	4	1	0	G2	42
4	70.0653	5	2	2	midS	44
4	3.33356	4	0	0	G2	45
4	2.95985	2	0	0	G1	46
4	2.97823	2	0	0	G1	47
5	129.386	11	2	2	earlyS	7
5	3.62051	5	2	2	G2	8
5	2.92625	4	1	1	G2	9
5	3.4856	4	0	0	G2	10
5	3.27741	4	1	0	G2	11
5	3.71409	1	1	1	G1	12
5	3.0941	2	0	0	G1	13
5	2.3857	2	0	0	G1	15
5	2.60996	2	0	0	G1	16
5	3.00976	2	0	0	G1	17
5	71.4664	4	2	2	midS	18
5	3.34579	1	0	0	G1	19
5	101.109	7	3	3	earlyS	20
5	115.713	8	5	5	earlyS	23
5	3.98998	4	2	2	G2	25
5	94.0937	7	4	4	earlyS	26
5	3.46768	2	0	0	G1	27
5	3.22202	1	0	0	G1	28
5	4.31082	2	0	0	G1	29
5	56.9628	3	0	0	midS	30
5	2.84304	2	0	0	G1	31
5	3.32049	4	0	0	G2	33
5	21.0706	3	0	0	G2	34
5	4.40381	2	0	0	G1	38
5	7.16954	4	1	1	G2	39
5	3.70944	4	0	0	G2	40
5	4.0982	1	0	0	G1	41
5	4.42164	6	2	2	G2	42
5	3.75089	2	0	0	G1	43
5	67.2019	3	2	2	lateS	44
5	4.23745	1	0	0	G1	45
5	5.20083	4	0	0	G2	46
5	25.217	3	0	0	lateS	48
5	4.84664	2	0	0	G1	49
5	3.8627	2	0	0	G1	50
5	4.33153	2	0	0	G1	51
5	4.41696	3	0	0	G2	54
5	3.65873	4	0	0	G2	55
5	102.688	4	2	2	earlyS	56
5	3.86537	5	0	0	G2	57
5	4.01877	1	0	0	G1	58
5	24.5029	3	0	0	lateS	59
5	4.28006	3	0	0	G2	60
5	47.9264	4	4	4	midS	61
5	3.9808	3	0	0	G2	63
5	50.9454	4	2	2	lateS	64
5	4.02486	1	0	0	G1	65
5	3.45922	1	0	0	G1	67
5	4.8596	4	0	0	G2	68
6	4.18175	4	0	0	G2	3
6	3.11448	2	0	0	G1	4
6	4.54893	2	2	2	lateS	5
6	3.45316	3	0	0	G2	6
6	3.37334	3	2	0	G2	7
6	2.51085	2	0	0	G1	8
6	2.42772	4	0	0	G2	9
6	45.3416	5	0	0	midS	10
6	4.11913	1	0	0	G1	11
6	60.2786	8	3	3	midS	12
6	116.483	5	3	3	earlyS	13
6	4.26549	3	0	0	G2	14
6	3.7321	3	0	0	G2	15
6	3.89044	2	0	0	G1	17
6	3.7479	4	0	0	G2	18
6	4.89335	4	0	0	G2	19
6	3.43481	2	2	2	G1	20
6	105.203	3	2	2	earlyS	21
6	4.20845	2	2	2	G1	22
6	78.6029	4	3	2	earlyS	23
6	6.47233	6	3	3	lateS	24
6	3.54219	4	0	0	G2	25
6	4.36005	1	0	0	G1	27
6	3.94547	4	2	1	G2	30
6	3.58978	4	0	0	G2	31
6	3.87168	3	2	2	G2	32
6	3.37737	2	0	0	G1	33
6	31.1341	2	1	1	midS	34
6	4.53676	3	0	0	G2	36
6	74.2308	3	1	1	midS	38
6	3.29306	2	1	0	G1	40
6	3.71433	1	0	0	G1	41
6	43.2364	5	1	1	midS	42
6	79.1025	7	3	3	midS	43
6	3.57001	2	0	0	G1	44
6	4.35707	2	0	0	G1	45
7	80.5687	8	6	5	midS	4
7	57.4636	4	4	4	midS	5
7	4.08927	2	0	0	G1	6
7	4.55507	2	0	0	G1	7
7	13.1712	4	2	2	lateS	8
7	4.03371	5	0	0	G2	9
7	3.5494	3	0	0	G2	10
7	4.34115	2	0	0	G1	12
7	39.8017	3	2	2	midS	13
7	107.082	7	3	3	earlyS	14
7	3.18523	3	0	0	G2	15
7	3.27966	3	0	0	G2	16
7	42.8517	2	2	2	midS	17
7	4.14749	1	0	0	G1	18
7	3.89313	3	0	0	G2	19
7	52.8963	5	0	0	midS	20
7	67.2724	2	1	1	midS	21
7	3.77616	1	0	0	G1	22
7	124.05	7	1	1	earlyS	23
7	3.82698	2	0	0	G1	24
7	3.85977	2	2	2	lateS	25
7	3.28166	2	0	0	G1	26
7	2.98584	2	0	0	G1	27
7	3.24983	1	0	0	G1	28
7	2.15662	1	0	0	G1	29
7	2.31748	2	0	0	G1	31
7	100.119	5	3	3	earlyS	32
7	87.1623	5	5	5	earlyS	33
7	80.1733	2	3	2	earlyS	35
7	39.3054	2	2	2	midS	36
7	3.62706	2	0	0	G1	37
7	94.6438	7	3	3	earlyS	38
7	3.67552	2	0	0	G1	39
7	51.8063	2	0	0	midS	41
7	3.17247	2	0	0	G1	42
7	4.31296	2	0	0	G1	43
8	3.35022	2	0	0	G1	1
8	24.6146	3	5	3	lateS	2
8	3.73455	4	0	0	G2	4
8	4.06888	2	2	2	lateS	5
8	3.21566	1	0	0	G1	6
8	2.84212	2	0	0	G1	8
8	3.49149	1	0	0	G1	10
8	38.2344	2	2	2	midS	15
8	2.30202	2	0	0	G1	16
8	3.03029	2	0	0	G1	17
8	3.29384	1	0	0	G1	18
8	34.9321	4	1	1	midS	19
8	3.71392	4	0	0	G2	20
8	3.15862	3	0	0	G2	21
8	3.81638	3	0	0	G2	22
8	63.9761	2	1	1	midS	24
8	35.5	3	2	2	midS	25
8	2.89911	3	0	0	G2	28
8	3.45131	1	0	0	G1	30
8	2.96797	2	1	0	G1	31
8	34.9902	5	0	0	midS	33
8	53.527	7	3	3	midS	34
8	3.75308	1	0	0	G1	35
8	4.40642	4	0	0	G2	36
8	3.10775	2	2	2	G1	37
8	95.7962	5	4	4	earlyS	38
8	67.9216	7	2	1	earlyS	39
8	5.83577	6	2	2	lateS	40
8	3.98115	1	0	0	G1	42
8	3.42285	2	0	0	G1	45
8	3.21465	3	0	0	G2	47
8	3.44268	2	2	2	G1	48
8	3.35191	4	0	0	G2	49
8	3.88281	3	0	0	G2	50
8	4.14328	2	2	2	G1	51
8	71.9647	7	4	4	midS	52
8	3.15692	2	0	0	G1	53
8	3.16084	1	0	0	G1	56
9	99.2324	3	3	3	earlyS	1
9	2.28582	3	0	0	G2	2
9	2.76488	1	0	0	G1	3
9	3.07166	2	0	0	G1	4
9	3.50847	1	0	0	G1	5
9	2.88862	1	0	0	G1	9
9	2.67684	3	5	3	G2	10
9	90.7336	6	4	3	earlyS	11
9	3.24381	2	0	0	G1	12
9	3.05104	2	3	2	G1	17
9	4.24812	4	0	0	G2	19
9	19.676	3	5	3	lateS	20
9	3.35044	2	2	2	G1	21
9	2.75075	2	0	0	G1	22
9	2.30182	1	0	0	G1	23
9	58.0107	4	4	4	midS	24
9	4.43441	2	0	0	G1	25
9	46.6087	2	2	2	midS	26
9	2.98612	2	0	0	G1	27
9	78.087	8	6	5	midS	28
9	3.92519	2	0	0	G1	29
9	3.14426	4	0	0	G2	30
10	2.87505	4	9	1	G2	2
10	2.804	2	4	2	G1	3
10	3.25393	2	3	0	G1	4
10	69.105	4	4	2	earlyS	5
10	36.6094	3	8	2	midS	6
10	2.99347	2	5	2	G1	7
10	3.71508	5	5	3	G2	8
10	3.14732	2	3	2	G1	10
10	4.45836	1	0	0	G1	11
10	3.0883	1	1	1	G1	12
10	34.6305	4	2	2	midS	13
10	79.9228	2	2	2	earlyS	14
10	3.45543	3	0	0	G2	15
10	77.5913	7	3	3	midS	16
10	3.42567	4	0	0	G2	17
10	2.58338	2	0	0	G1	18
10	85.6901	4	3	3	earlyS	19
10	105.489	5	1	1	earlyS	20
11	105.892	5	4	4	earlyS	3
11	77.4918	8	5	3	midS	4
11	4.24226	4	4	4	G2	7
11	83.8187	9	3	3	earlyS	8
11	6.70997	6	3	3	lateS	9
11	4.00753	1	3	1	G1	10
11	133.181	10	2	2	earlyS	11
11	4.70872	2	0	0	G1	12
11	4.67563	3	0	0	G2	13
11	27.192	2	1	1	midS	18
11	4.15664	2	2	2	G1	21
11	4.10076	4	1	1	G2	22
11	65.6038	4	8	3	midS	24
11	3.86941	4	0	0	G2	25
11	56.3184	8	4	3	midS	28
11	3.36598	2	1	1	G1	29
11	4.64584	3	0	0	G2	30
11	3.12785	2	0	0	G1	32
11	80.3543	3	3	3	midS	33
11	8.1785	4	2	2	lateS	34
11	3.62747	2	0	0	G1	35
11	3.82566	2	0	0	G1	38
11	4.51904	4	0	0	G2	39
11	2.54728	2	0	0	G1	40
11	2.7225	2	3	0	G1	42
11	3.86623	1	0	0	G1	43

### Sheet: K562
image_series	Edu_intensity	NPAT_number	Poll_number	Coloc_number	cell_cycle	Cell_ID
1	21.1497	10	3	0	midS	2
1	15.7933	18	0	0	midS	3
1	20.1538	9	3	3	lateS	4
1	4.4454	6	1	0	G1	6
1	12.987	7	0	0	midS	7
1	5.2343	12	10	6	G2	8
1	16.0292	9	0	0	lateS	9
1	8.65106	11	6	4	lateS	10
1	5.05702	8	5	3	G1	13
1	22.3021	10	0	0	earlyS	18
1	4.4154	11	1	0	G2	19
1	4.50633	9	9	7	G1	20
1	21.6395	14	3	1	midS	21
1	23.3474	8	3	0	midS	25
1	4.77544	8	2	1	G1	26
1	39.0462	12	0	0	earlyS	28
1	4.53164	8	3	1	G1	29
1	12.7767	19	1	1	midS	30
1	4.77749	6	1	1	G1	31
1	5.1344	10	4	0	G2	33
1	4.88982	15	5	5	G2	34
1	16.2318	6	3	0	lateS	35
1	4.61311	15	4	3	G2	36
1	13.0286	11	1	0	lateS	37
1	10.678	10	4	1	midS	38
1	11.988	10	1	0	lateS	40
1	22.4718	10	2	1	midS	42
1	13.1309	11	9	6	midS	43
1	36.0217	16	2	0	earlyS	45
1	11.3991	10	6	5	midS	46
1	5.1875	15	4	3	G2	47
1	36.0573	21	5	4	earlyS	49
1	4.49911	7	1	1	G1	50
1	4.50397	7	4	1	G1	51
1	33.1602	8	1	1	earlyS	52
1	4.91406	19	4	3	G2	53
1	33.6992	19	0	0	earlyS	54
1	4.67393	13	5	3	G2	55
1	17.2481	13	6	4	midS	58
1	27.9992	12	8	4	earlyS	59
1	14.1805	9	8	4	midS	60
1	31.2508	19	1	1	midS	62
1	23.592	14	0	0	earlyS	63
1	27.0667	9	3	3	earlyS	64
1	4.36734	15	3	3	G2	65
1	4.26255	13	0	0	G2	67
1	28.165	11	0	0	earlyS	71
1	4.64175	9	2	1	G1	72
1	16.3613	8	1	1	midS	74
1	4.9036	12	1	1	G2	75
1	12.0041	11	3	2	lateS	77
1	4.72143	8	0	0	G1	79
1	31.2956	8	1	0	earlyS	80
1	14.4077	7	4	4	midS	81
1	5.12464	15	6	4	G2	83
1	16.2082	13	1	1	midS	84
1	20.07	10	2	2	midS	85
1	5.0031	14	1	1	G2	86
1	4.45115	17	1	0	G2	89
2	4.5976	11	1	0	G2	1
2	22.9978	13	1	1	earlyS	2
2	17.8136	12	1	0	midS	3
2	34.0875	15	6	3	earlyS	6
2	18.0443	5	0	0	lateS	8
2	7.8896	8	2	2	G1	9
2	18.4908	14	11	6	midS	10
2	6.49897	10	1	0	G2	11
2	20.7385	11	2	1	earlyS	13
2	4.00673	14	4	3	G2	15
2	18.196	11	3	1	midS	17
2	4.5496	11	2	1	G2	19
2	4.67134	10	2	1	G2	20
2	9.47415	6	3	3	midS	24
2	10.7867	13	2	1	lateS	25
2	17.4911	13	2	1	earlyS	26
2	23.205	15	5	4	earlyS	27
2	17.7495	11	4	2	earlyS	31
2	8.79333	15	0	0	lateS	32
2	17.7982	15	1	0	midS	35
2	4.90574	12	5	5	G2	38
2	23.9295	17	4	1	earlyS	39
2	10.7153	16	3	2	midS	40
2	21.991	13	2	1	earlyS	43
2	4.4378	13	2	1	G2	44
2	23.2785	15	5	3	earlyS	45
2	5.03588	10	8	6	G2	47
2	17.2762	13	3	3	midS	48
2	3.4196	4	0	0	G1	50
2	16.953	18	5	2	earlyS	51
2	4.13521	8	2	2	G1	52
2	4.54086	9	8	6	G1	53
2	12.0945	5	1	1	midS	55
2	25.2305	11	0	0	earlyS	56
2	25.4245	8	1	1	earlyS	59
2	15.3184	15	4	4	midS	60
2	13.4112	6	3	1	midS	62
2	4.43974	16	0	0	G2	65
2	21.0607	12	3	1	midS	67
2	19.071	12	1	1	earlyS	68
2	4.49761	11	6	5	G2	71
2	32.3483	14	0	0	earlyS	72
2	15.3186	17	3	0	midS	73
2	4.19426	13	6	6	G2	79
2	15.4747	13	7	2	midS	80
2	4.65552	12	5	2	G2	81
2	16.0762	9	1	1	midS	82
2	3.99744	13	4	3	G2	85
2	7.77289	25	2	1	G2	89
2	12.2464	12	3	2	midS	91
2	4.90377	7	1	1	G1	94
2	4.55246	15	3	3	G2	95
2	4.61185	13	3	2	G2	97
2	14.4524	12	2	2	midS	99
2	4.62204	10	2	1	G2	101
2	16.5844	14	2	1	midS	102
2	5.98081	12	1	0	G2	103
2	13.7011	12	4	2	midS	105
2	4.40067	14	2	1	G2	106
2	9.39004	15	3	3	midS	107
2	11.0369	10	1	1	midS	109
2	25.9409	21	1	0	earlyS	110
2	27.2959	13	3	2	earlyS	111
2	4.12914	8	0	0	G1	112
2	18.9638	11	2	1	midS	113
3	12.3159	12	9	6	midS	2
3	4.92284	17	2	2	G2	3
3	34.9837	18	0	0	earlyS	5
3	4.84994	9	3	2	G1	6
3	4.40565	11	4	2	G2	7
3	36.6701	12	0	0	earlyS	9
3	28.0553	15	5	1	earlyS	10
3	28.4489	19	1	0	midS	11
3	38.4874	14	12	5	earlyS	12
3	13.6628	7	7	4	lateS	13
3	17.2816	12	10	6	midS	14
3	35.378	15	5	1	lateS	15
3	5.10027	15	1	0	G2	16
3	20.8444	16	7	1	midS	17
3	7.02812	10	1	1	lateS	18
3	9.43946	16	7	5	lateS	21
3	13.9168	17	6	3	midS	22
3	8.72622	10	3	3	lateS	24
3	12.6379	14	4	2	midS	25
3	12.7089	7	1	0	lateS	26
3	26.829	11	5	2	earlyS	28
3	29.113	14	4	4	earlyS	33
3	12.6211	12	8	5	midS	36
3	3.89837	13	2	1	G2	38
3	12.9115	18	6	4	lateS	40
3	17.6158	11	7	4	earlyS	43
3	16.0973	19	3	1	midS	45
3	20.4932	11	0	0	earlyS	46
3	15.914	10	10	6	lateS	47
3	25.1379	11	9	6	earlyS	48
3	15.0997	13	2	0	midS	49
3	4.23181	8	0	0	G1	52
3	16.4475	24	7	3	midS	55
3	4.40244	11	0	0	G2	56
3	14.2654	8	2	1	midS	57
3	15.9204	11	5	4	lateS	62
3	5.69115	11	7	7	G2	63
3	5.06203	10	7	5	G2	65
3	17.8932	16	5	1	midS	67
3	18.7866	7	4	4	earlyS	68
3	16.0429	10	7	3	midS	72
3	12.8886	11	4	2	lateS	74
3	16.1729	11	14	5	midS	77
3	4.28263	7	0	0	G1	79
3	4.65489	10	1	0	G2	80
3	37.8008	10	0	0	earlyS	83
4	23.5928	16	6	2	midS	0
4	8.94951	13	8	4	midS	2
4	14.525	12	7	5	midS	3
4	7.81596	10	3	1	G2	4
4	15.7922	16	7	3	midS	5
4	31.8	12	5	2	earlyS	6
4	9.93085	11	3	2	lateS	8
4	14.8084	14	2	0	midS	9
4	14.7279	7	3	2	lateS	10
4	14.8061	19	7	3	earlyS	11
4	17.8505	14	1	0	earlyS	13
4	18.7423	25	5	2	midS	16
4	37.8791	14	4	1	earlyS	17
4	5.3241	13	1	0	G2	18
4	16.5833	9	2	1	midS	25
4	4.79781	11	1	0	G2	26
4	7.70211	18	2	0	G2	30
4	27.5822	11	9	7	earlyS	31
4	21.3464	7	4	4	earlyS	33
4	16.4894	11	6	5	lateS	34
4	5.51135	10	8	5	G2	35
4	10.3527	17	8	6	lateS	37
4	4.56064	17	2	1	G2	39
4	18.0088	16	4	2	midS	40
4	4.7464	13	2	2	G2	42
4	12.1331	14	1	0	lateS	43
4	9.35769	11	4	2	lateS	44
4	3.98236	12	6	5	G2	45
4	4.30875	16	5	3	G2	46
4	23.7966	18	4	3	lateS	48
4	4.28613	15	3	1	G2	49
4	15.5893	12	3	2	midS	51
4	4.57521	7	1	0	G1	57
4	9.61921	9	8	5	midS	59
4	25.7407	11	3	1	lateS	60
4	39.3309	13	6	1	earlyS	61
4	22.6055	10	2	1	midS	62
4	4.80122	8	0	0	G1	63
4	38.4204	17	2	0	earlyS	66
4	29.9712	10	4	3	earlyS	67
4	27.1462	12	7	5	earlyS	68
4	4.94336	14	6	3	G2	69
4	21.654	10	3	1	earlyS	70
4	5.33771	6	0	0	G1	71
4	37.0554	12	6	2	earlyS	72
4	18.7851	15	9	4	midS	73
4	4.459	15	4	3	G2	74
4	4.84746	12	3	2	G2	75
4	10.9167	21	6	3	midS	76
4	22.9699	9	3	1	earlyS	77
5	5.05212	19	6	5	G2	3
5	29.0539	17	12	7	earlyS	7
5	9.47186	15	8	5	lateS	8
5	17.5606	14	15	4	midS	9
5	4.94505	12	7	6	G2	11
5	31.0194	12	7	3	earlyS	12
5	12.5056	13	3	1	midS	13
5	21.9197	13	5	2	earlyS	14
5	10.515	11	12	5	midS	16
5	4.41547	7	0	0	G1	17
5	4.15687	9	5	3	G1	18
5	7.5564	19	1	0	G2	19
5	9.68767	14	9	2	midS	20
5	30.7988	12	10	5	earlyS	22
5	5.00329	9	4	2	G1	24
5	12.4339	12	6	4	lateS	27
5	15.6115	13	6	4	midS	31
5	4.0208	13	5	5	G2	34
5	6.08454	12	7	4	G2	35
5	25.1027	19	5	3	midS	36
5	4.49258	15	3	0	G2	37
5	13.4353	11	6	4	midS	40
5	4.52108	15	3	3	G2	42
5	4.29007	16	5	3	G2	43
5	8.50613	9	1	0	lateS	46
5	3.69428	8	3	0	G1	47
5	4.70377	13	6	4	G2	50
5	11.7372	12	5	2	midS	51
5	17.6381	19	10	6	earlyS	54
5	23.9358	12	3	2	earlyS	55
5	4.75747	10	2	0	G2	56
5	11.0021	12	1	1	lateS	60
5	17.64	10	7	5	midS	61
5	13.2686	17	9	5	midS	64
6	22.6301	10	8	3	earlyS	1
6	5.92865	13	11	4	G2	3
6	19.0696	11	7	5	earlyS	4
6	17.2531	23	7	6	midS	6
6	4.71712	14	9	6	G2	7
6	12.7436	12	12	5	midS	8
6	12.2178	13	14	5	midS	9
6	23.1363	14	9	5	midS	10
6	4.77443	10	13	8	G2	11
6	10.2658	11	4	2	G2	15
6	13.1994	15	7	3	lateS	16
6	22.7546	10	0	0	midS	17
6	30.0111	11	5	1	earlyS	19
6	35.6385	14	4	1	earlyS	20
6	16.2885	8	3	1	lateS	21
6	4.26965	11	1	1	G2	22
6	4.21856	16	6	3	G2	23
6	14.4761	16	9	4	midS	24
6	5.0445	8	3	3	G1	25
6	15.8852	16	12	3	earlyS	27
6	22.6718	7	5	0	earlyS	28
6	4.22539	7	4	4	G1	29
6	13.8289	9	9	4	lateS	30
6	5.11625	10	11	7	G2	33
6	11.9589	6	8	4	lateS	34
6	24.0718	15	8	3	earlyS	36
6	18.3442	9	6	3	midS	37
6	20.8808	17	6	4	earlyS	38
6	12.8458	11	4	4	lateS	39
6	23.3834	14	10	3	earlyS	42
6	13.2933	9	12	6	lateS	44
6	3.72459	8	4	2	G1	45
8	33.2851	15	2	0	midS	8
8	6.25481	10	3	3	G2	9
8	29.3472	5	3	0	earlyS	10
8	11.3759	16	2	2	midS	11
8	14.4349	17	1	0	midS	12
8	37.0344	18	3	3	lateS	13
8	21.9177	15	7	3	earlyS	14
8	40.1812	17	4	2	earlyS	15
8	5.13795	9	2	1	G1	16
8	29.6709	13	1	1	earlyS	18
8	6.96636	6	0	0	G1	21
8	6.12259	9	2	2	G1	23
8	6.60612	11	1	0	G2	24
8	29.0985	13	3	2	earlyS	25
8	31.3234	12	8	4	earlyS	26
8	35.1688	6	1	0	earlyS	27
8	5.64963	9	0	0	G1	29
8	14.54	10	2	1	midS	31
8	33.2315	10	0	0	earlyS	32
8	5.27481	10	7	4	G2	33
8	8.03984	9	2	2	G1	38
8	16.3236	11	2	1	midS	44
8	13.4991	25	5	4	midS	45
8	4.94339	6	0	0	G1	46
8	13.563	16	7	4	midS	50
8	6.15832	10	0	0	G2	53
8	14.1111	12	1	1	midS	55
8	13.3651	16	3	2	midS	58
8	20.0496	13	0	0	midS	60
